# Rapid evolutionary diversification of the *flamenco* locus across simulans clade *Drosophila* species

**DOI:** 10.1101/2022.09.29.510127

**Authors:** Sarah Signor, Jeffrey Vedanayagam, Bernard Y. Kim, Filip Wierzbicki, Robert Kofler, Eric C. Lai

## Abstract

Effective suppression of transposable elements (TEs) is paramount to maintain genomic integrity and organismal fitness. In *D. melanogaster*, *flamenco* is a master suppressor of TEs, preventing their movement from somatic ovarian support cells to the germline. It is transcribed by Pol II as a long (100s of kb), single-stranded, primary transcript, that is metabolized into Piwi-interacting RNAs (piRNAs) that target active TEs via antisense complementarity. *flamenco* is thought to operate as a trap, owing to its high content of recent horizontally transferred TEs that are enriched in antisense orientation. Using newly-generated long read genome data, which is critical for accurate assembly of repetitive sequences, we find that *flamenco* has undergone radical transformations in sequence content and even copy number across *simulans* clade Drosophilid species. *D. simulans flamenco* has duplicated and diverged, and neither copy exhibits synteny with *D. melanogaster* beyond the core promoter. Moreover, *flamenco* organization is highly variable across *D. simulans* individuals. Next, we find that *D. simulans* and *D. mauritiana flamenco* display signatures of a dual-stranded cluster, with ping-pong signals in the testis and/or embryo. This is accompanied by increased copy numbers of germline TEs, consistent with these regions operating as functional dual stranded clusters. Overall, the physical and functional diversity of *flamenco* orthologs is testament to the extremely dynamic consequences of TE arms races on genome organization, not only amongst highly related species, but even amongst individuals.
