## Supplemental File 3 for "Rapid evolutionary diversification of the *flamenco* locus across simulans clade *Drosophila* species"

### Sheet: Sheet1
Drosophila melanogaster	HT			Drosophila simulans duplicate	HT		Drosophila simulans flamenco	HT
blood	Y			297	Y		297	Y
Copia	Y			412	N		412	N
DOC	Y			1731	N		Argyoneta	Y
G6	Y			ACCORD2	N		Blastopia	Y
Pifo	Y			Argyoneta	Y		Chimpo	Y
Rover	N			BEL	N		Chouto	Y
Stalker-2	Y			BURDOCK	Y		Copia	Y
				Chimpo	Y		Cr1a	N
				Copia	N		Doc6	N
Drosphila sechellia	HT			Copia-1	Y		G5A	N
297	Y			Cr1a	N		Gypsy-10	Y
412	N			Doc2	N		Gypsy-2	Y
GTWIN	Y			FW	Y		Gypsy-29	Y
Gypsy	Y			Gypsy-10	Y		Gypsy-3	N
Gypsy-10	Y			Gypsy-12	N		Gypsy-4	N
Gypsy-12	N			Gypsy-2	Y		Gypsy-5	Y
Gypsy-2	Y			Gypsy-29	Y		Gypsy-53	Y
Gypsy-3	N			Gypsy-3	N		I	Y
Gypsy-4	N			Gypsy-5	N		LINEJ1	Y
Gypsy-5	N			Gypsy-53	N		M4	N
Gypsy-53	Y			Gypsy-8	Y		Max	Y
NOMAD	N			I	Y		ninja	N
Stalker-2	Y			Invader-2	Y		NOMAD	Y
				Jockey-1	Y		Stalker-2	Y
				mdg-3	Y		Tirant	Y
				NOMAD	Y		ZAM	N
Drosophila mauritiana	HT			Stalker-4	N
1731	Y			Transpac	Y
Accord	Y
Argyoneta	N
Bel	Y
BS2	N
Copia	Y
Cr1a	Y
diver	N
Doc	Y
FW	Y
FW	Y
G5	N
Gypsy-12	Y
Gypsy-3	N
Gypsy-4	N
Gypsy-5	Y
Gypsy-7	Y
LINEJ1	Y
Stalker-4	Y
