## Supplemental File 4 for "Rapid evolutionary diversification of the *flamenco* locus across simulans clade *Drosophila* species"

### Sheet: Sheet1
LNP-15-062								SZ232
Blastopia_Chr	Blastopia_start	Blastopia_end	Pingpong_Chr	Pingpong_start	Pingong_end	Pingpong_score		Blastopia_Chr	Blastopia_start	Blastopia_end	Pingpong_Chr	Pingpong_start	Pingong_end	Pingpong_score
tig00000699	578117	582588	tig00000699	119001	638066	0.9		tig00000710	6809943	6814419	tig00000710	6814413	6814414	0.9
tig00000608	3684498	3688968	tig00000608	3684352	3689101	0.9		tig00000710	3010883	3015352	tig00000710	3015346	3015347	0.9
tig00000608	4577595	4582054	tig00000608	4577449	4582222	0.9		tig00000686	984558	989030	tig00000686_pilon_pilon	984720	984721	0.9
tig00000610	2677542	2682015	tig00000610	2677396	2682147	0.9		tig00000768	166849	171323	tig00000768	10763	228429	0.9
tig00000097	24713	29181	tig00000097	24570	29317	0.9		tig00000750	294080	298551	tig00000750	20	348772	0.9
tig00000239	112317	116780	tig00000239	87137	160323	0.9		tig00000329	84239	88708	tig00000329	9715	284815	0.9
tig00000049	12266	16732	tig00000049	13508	16727	0.9		tig00000082	30183	34653	tig00000082	34647	34648	0.9
tig00000577	1083237	1087698	tig00000577	706609	1199293	0.9		tig00000313	33950	38416	tig00000313	38410	38411	0.9
tig00000577	1675341	1679789	tig00000577	1675195	1702295	0.9		tig00000255	13105	17567	tig00000255	93	46831	0.9
tig00000312	8166	12626	tig00000312	8024	12762	0.9		tig00000908	24268	28739	tig00000908	28733	28734	0.9
tig00000248	108970	113435	tig00000248	108965	112179	0.9		tig00000319	14884	19354	tig00000319	19348	19349	0.9
tig00000617	636925	641389	tig00000617	638169	641384	0.9		tig00000982	80030	84491	tig00000982_pilon_pilon	80637	80638	0.9
tig00000617	468528	472906	tig00000617	468383	473057	0.9		tig00000784	138245	142531	tig00000784_pilon_pilon	139898	139899	0.9
tig00000753	10971	15366	tig00000753	298	24266	0.9
tig00000696	73324	77777	tig00000696	73319	76124	0.9
SZ45								SZ129
Blastopia_Chr	Blastopia_start	Blastopia_end	Pingpong_Chr	Pingpong_start	Pingong_end	Pingpong_score		Blastopia_Chr	Blastopia_start	Blastopia_end	Pingpong_Chr	Pingpong_start	Pingong_end	Pingpong_score
tig00001034	16541944	16546416	tig00001034	16542555	16542556	0.9		tig00000136_pilon_pilon	29481	32685	tig00000136_pilon_pilon	10899	52348	0.9
tig00001034	3593728	3598198	tig00001034	3597576	3613845	0.9		tig00000297_pilon_pilon	20805501	20808850	tig00000297_pilon_pilon	20805350	20808952	0.9
tig00001029	5826999	5831472	tig00001029	5827609	5890213	0.9		tig00000394_pilon_pilon	1	4068	tig00000394_pilon_pilon	480	4432	0.9
tig00001363	102108	106574	tig00001363	94904	115640	0.9		tig00000305_pilon_pilon	32650	36899	tig00000305_pilon_pilon	24668	36975	0.9
tig00001267	73750	78214	tig00001267	6496	278572	0.9		tig00000395_pilon_pilon	11295	15706	tig00000395_pilon_pilon	11208	14644	0.9
tig00001218	942323	946790	tig00001218	894437	971566	0.9		tig00000045_pilon_pilon	1274019	1278486	tig00000045_pilon_pilon	1220537	1329567	0.9
tig00001443	5809	10275	tig00001443	9653	9654	0.9		tig00000406_pilon_pilon	4754	9219	tig00000406_pilon_pilon	287	38958	0.9
tig00001164	1143453	1147916	tig00001164	1144063	1144064	0.9		tig00000015_pilon_pilon	3670047	3674503	tig00000015_pilon_pilon	3669845	3674579	0.9
tig00000962	6061	10526	tig00000962	6671	6672	0.9		tig00000106_pilon_pilon	106071	110529	tig00000106_pilon_pilon	97704	115065	0.9
tig00001331	66813	71222	tig00001331	35929	79302	0.9		tig00000055_pilon_pilon	196702	201164	tig00000055_pilon_pilon	181294	225599	0.9
tig00001462	6267	10729	tig00001462	10110	10724	0.8		tig00000297_pilon_pilon	6221516	6225983	tig00000297_pilon_pilon	6221430	6226175	0.9
tig00001228	30720	35099	tig00001228	31328	31329	0.9		tig00000022_pilon_pilon	52559	57026	tig00000022_pilon_pilon	29017	67794	0.9
tig00001229	1	4176	tig00001229	328	329	0.9		tig00000274_pilon_pilon	188275	192742	tig00000274_pilon_pilon	188189	204290	0.9
								tig00000301_pilon_pilon	9564362	9568835	tig00000301_pilon_pilon	9564160	9568911	0.9
								tig00000106_pilon_pilon	71205	75677	tig00000106_pilon_pilon	12008	75869	0.9
								tig00000294_pilon_pilon	490748	495221	tig00000294_pilon_pilon	452275	711555	0.9
SZ244
Blastopia_Chr	Blastopia_start	Blastopia_end	Pingpong_Chr	Pingpong_start	Pingong_end	Pingpong_score
tig00000403_pilon_pilon	16275999	16271527	tig00000403_pilon_pilon	16271522	16274084	0.9
tig00000061_pilon_pilon	3491756	3496224	tig00000061_pilon_pilon	3491751	3494309	0.9
tig00000061_pilon_pilon	7052540	7056953	tig00000061_pilon_pilon	7054387	7058227	0.9
tig00000061_pilon_pilon	1373294	1377267	tig00000061_pilon_pilon	1375200	1377702	0.9
tig00000598_pilon_pilon	42604	47076	tig00000598_pilon_pilon	17160	47071	0.9
tig00000031_pilon_pilon	1119115	1123569	tig00000031_pilon_pilon	1121022	1137859	0.9
